# Dynamic Transcriptome, Accessible Genome and PGR Cistrome Profiles in the Human Myometrium

**DOI:** 10.1101/806950

**Authors:** San-Pin Wu, Matthew L. Anderson, Tianyuan Wang, Lecong Zhou, Olivia M. Emery, Xilong Li, Francesco J. DeMayo

## Abstract

The myometrium undergoes structural and functional remodeling during pregnancy. We hypothesize that myometrial genomic elements alter correspondingly in preparation for parturition. Human myometrial tissues from nonpregnant (NP) and term pregnant (TP) human subjects were examined by RNAseq, ATACseq and PGR ChIPseq assays to profile transcriptome, assessible genome and PGR occupancy. NP and TP specimens exhibit 2890 differentially expressed genes, reflecting an increase of metabolic, inflammatory and PDGF signaling, among others, in adaptation to pregnancy. At the epigenome level, patterns of accessible genome change between NP and TP myometrium, leading to altered enrichment of binding motifs for hormone and muscle regulators such as the progesterone receptor (PGR), Krüppel-like factors and MEF2A transcription factors. PGR genome occupancy exhibits a significant difference between the two stages of the myometrium, concomitant with distinct transcriptomic profiles including genes such as *ENO1*, *LHDA*, and *PLCL1* in the glycolytic and calcium signaling pathways. Over-representation of SRF, MYOD and STAT binding motifs in PGR occupying sites further suggests interactions between PGR and major muscle regulators for myometrial gene expression. In conclusion, changes in accessible genome and PGR occupancy are part of the myometrial remodeling process and may serve as mechanisms to formulate the state-specific transcriptome profiles.
