## Supplementary material for "Dynamic Transcriptome, Accessible Genome and PGR Cistrome Profiles in the Human Myometrium": Table S10

### Sheet: Data
Motif Name	DFlanking accessibility	DFootprint Depth	Corresponding Transcription Factor
ALX1_si	0.402117	0.199984	ALX1
ARI3A_do	0.513864	0.0335808	ARID3A
BARX2_si	0.339294	0.189508	BARX2
CDX2_f1	0.328791	0.230153	CDX2
FOXC1_f1	0.419244	0.0153265	FOXC1
FOXJ2_f1	0.386206	0.185464	FOXJ2
FOXJ3_f2	0.426283	0.241779	FOXJ3
FOXJ3_si	0.417506	0.173169	FOXJ3
FOXP3_f1	0.383255	0.185533	FOXP3
HLF_si	0.244586	0.233596	HLF
HMGA1_f1	0.410462	0.189164	HMGA1
HXA13_f1	0.458098	0.179092	HOXA13
HXA5_si	0.320008	0.198404	HOXA5
HXD9_f1	0.387408	0.188928	HOXD9
LHX3_f1	0.338813	0.344939	LHX3
NFIL3_si	0.0948428	0.199992	NFIL3
NKX22_si	0.443158	0.0446835	NKX2-2
NKX31_si	0.601979	0.0864155	NKX3-1
OTX2_si	0.421841	0.0187588	OTX2
PBX1_do	0.0940889	0.160565	PBX1
PO6F1_f1	0.492031	0.0754131	POU6F1
PROP1_f1	0.508831	0.108925	PROP1
PRRX2_f1	0.293917	0.264982	PRRX2
REL_do	0.0487994	0.152051	REL
TBP_f1	0.336661	0.208436	TBP
ANDR_do	0.396612	-0.0842448	AR
BRCA1_f1	0.256056	-0.0560792	BRCA1
DLX3_do	0.478592	-0.0370343	DLX3
EOMES_f1	0.237599	-0.0724125	EOMES
FOXD1_si	0.330219	-0.0435934	FOXD1
GCR_do	0.263951	-0.0740205	GCR
HNF6_f1	0.380197	-0.000511302	HNF6
IRF9_f1	0.382335	-0.0526822	IRF9
NFIA+NFIB+NFIC+NFIX_f2	0.0937783	-0.146534	NFIA+NFIB+NFIC+NFIX
NR2C1_si	0.169442	-0.117796	NR2C1
ONEC2_si	0.404044	-0.0122012	ONEC2
OTX1_f1	0.408815	-0.0579224	OTX1
PDX1_do	0.391416	-0.0801622	PDX1
PPARA_f1	0.128718	-0.118238	PPARA
PR	0.332631	-0.0836704	PR
PRGR_do	0.32329	-0.022312	PRGR
SOX13_f1	0.408537	-0.147408	SOX13
SOX15_f1	0.385069	-0.0710019	SOX15
TLX1_f2	0.0698068	-0.102842	TLX1
VDR_f2	0.11479	-0.114188	VDR
AP2A_f2	-0.160876	-0.100676	TFAP2A
AP2B_f1	-0.229572	-0.0922419	TFAP2B
AP2D_f1	-0.261691	-0.0951387	TFAP2D
EGR1_f2	-0.300189	-0.0590141	EGR1
MBD2_si	-0.317397	-0.0555968	MBD2
MECP2_f1	-0.299628	-0.0352956	MECP2
NRF1_f1	-0.252424	-0.107884	NRF1
PAX5_f1	-0.120738	-0.105177	PAX5
SP1_f2	-0.263955	-0.0854023	SP1
SP2_si	-0.256539	-0.0841376	SP2
SP3_f1	-0.274911	-0.0886949	SP3
SP4_f1	-0.304986	-0.0930688	SP4
WT1_f1	-0.277021	-0.0831511	WT1
ZBT7B_si	-0.290437	-0.0787344	ZBTB7B
ZBTB4_si	-0.113687	-0.0980336	ZBTB4
ZBTB4!METH_f1	-0.171612	-0.1073	ZBTB4!METH
ZN219_f1	-0.241639	-0.0854543	ZNF219
BHE40_f2	-0.0492112	0.207051	BHE40
CUX1_f1	-0.128838	0.0654495	CUX1
E2F5_do	-0.128867	0.175963	E2F5
GLIS3_f1	-0.146572	0.0639491	GLIS3
HIF1A_si	-0.183739	0.0458904	HIF1A
ITF2_f1	-0.229047	0.12867	ITF2
MAX_f1	-0.0118488	0.16793	MAX
MYC_f1	-0.065561	0.0910529	MYC
MYCN_si	-0.0974695	0.171794	MYCN
SNAI1_f1	-0.153546	0.0870107	SNAI1
SNAI2_f1	-0.157098	0.127913	SNAI2
TFEB_f1	-0.0256178	0.173888	TFEB
USF1_f1	-0.0185717	0.146784	USF1
USF2_f1	-0.0421156	0.149543	USF2
XBP1_f1	-0.00347841	0.119283	XBP1
