## Supplementary material for "Dynamic Transcriptome, Accessible Genome and PGR Cistrome Profiles in the Human Myometrium": Table S1

### Sheet: Table S1 Data
Application	Code	Stage	Gene Expression Omnibus Accession Number
ChIP-seq	NP1	NP	GSM4081681
ChIP-seq	NP2	NP	GSM4081682
ChIP-seq	TP1	TP	GSM4081683
ChIP-seq	TP2	TP	GSM4081684
ATAC-seq	NP5	NP	GSM4081675
ATAC-seq	NP6	NP	GSM4081676
ATAC-seq	NP7	NP	GSM4081677
ATAC-seq	TP4	TP	GSM4081678
ATAC-seq	TP3	TP	GSM4081679
ATAC-seq	TP5	TP	GSM4081680
RNAseq	NP-A	NP	GSM4081685
RNAseq	NP-B	NP	GSM4081686
RNAseq	NP-C	NP	GSM4081687
RNAseq	TP-A	TP	GSM4081688
RNAseq	TP-B	TP	GSM4081689
RNAseq	TP-C	TP	GSM4081690
ChIP-qPCR	NP3	NP
ChIP-qPCR	NP4	NP
ChIP-qPCR	TP3	TP
ChIP-qPCR	TP4	TP
qRT-PCR	NP8	NP
qRT-PCR	NP9	NP
qRT-PCR	NP10	NP
qRT-PCR	NP11	NP
qRT-PCR	NP12	NP
qRT-PCR	NP13	NP
qRT-PCR	TP6	TP
qRT-PCR	TP7	TP
qRT-PCR	TP8	TP
qRT-PCR	TP9	TP
qRT-PCR	TP10	TP
qRT-PCR	TP11	TP
qRT-PCR	TP12	TP
qRT-PCR	TP13	TP
qRT-PCR	TP14	TP
