## Supplementary material for "Dynamic Transcriptome, Accessible Genome and PGR Cistrome Profiles in the Human Myometrium": Table S7

### Sheet: Class-I
Rank	Motif	Name	P-value	log P-pvalue	q-value (Benjamini)	# Target Sequences with Motif	% of Targets Sequences with Motif	# Background Sequences with Motif	% of Background Sequences with Motif
1		Atf3(bZIP)/GBM-ATF3-ChIP-Seq(GSE33912)/Homer	1e-170	-393.2	0	139	0.0169	12	0.0004
2		Fra1(bZIP)/BT549-Fra1-ChIP-Seq(GSE46166)/Homer	1e-163	-375.8	0	124	0.0151	8.1	0.0003
3		Fosl2(bZIP)/3T3L1-Fosl2-ChIP-Seq(GSE56872)/Homer	1e-138	-319.5	0	93	0.0113	5	0.0002
4		AP-1(bZIP)/ThioMac-PU.1-ChIP-Seq(GSE21512)/Homer	1e-126	-291.1	0	138	0.0168	23.4	0.0008
5		BATF(bZIP)/Th17-BATF-ChIP-Seq(GSE39756)/Homer	1e-119	-275.9	0	133	0.0162	23.7	0.0008
6		Jun-AP1(bZIP)/K562-cJun-ChIP-Seq(GSE31477)/Homer	1e-116	-268	0	76	0.0092	3.7	0.0001
7		Fox:Ebox(Forkhead,bHLH)/Panc1-Foxa2-ChIP-Seq(GSE47459)/Homer	1e-54	-126.2	0	33	0.004	0	0
8		Bach2(bZIP)/OCILy7-Bach2-ChIP-Seq(GSE44420)/Homer	1e-43	-99.33	0	45	0.0055	7.5	0.0003
9		PR(NR)/T47D-PR-ChIP-Seq(GSE31130)/Homer	1e-39	-90.64	0	78	0.0095	37.6	0.0013
10		HOXA9(Homeobox)/HSC-Hoxa9-ChIP-Seq(GSE33509)/Homer	1e-38	-87.69	0	43	0.0052	8.6	0.0003
11		NF1(CTF)/LNCAP-NF1-ChIP-Seq(Unpublished)/Homer	1e-33	-76	0	22	0.0027	0	0
12		Pax8(Paired,Homeobox)/Thyroid-Pax8-ChIP-Seq(GSE26938)/Homer	1e-30	-69.18	0	27	0.0033	3.5	0.0001
13		PAX5(Paired,Homeobox)/GM12878-PAX5-ChIP-Seq(GSE32465)/Homer	1e-29	-67.38	0	20	0.0024	0	0
14		Hoxc9(Homeobox)/Ainv15-Hoxc9-ChIP-Seq(GSE21812)/Homer	1e-28	-66.52	0	34	0.0041	8	0.0003
15		Bcl6(Zf)/Liver-Bcl6-ChIP-Seq(GSE31578)/Homer	1e-28	-64.9	0	56	0.0068	27.3	0.001
16		Pdx1(Homeobox)/Islet-Pdx1-ChIP-Seq(SRA008281)/Homer	1e-23	-53.84	0	45	0.0055	21.4	0.0008
17		NFAT(RHD)/Jurkat-NFATC1-ChIP-Seq(Jolma et al.)/Homer	1e-22	-51.65	0	36	0.0044	13.2	0.0005
18		NFAT:AP1(RHD,bZIP)/Jurkat-NFATC1-ChIP-Seq(Jolma et al.)/Homer	1e-20	-46.74	0	15	0.0018	0	0
19		BORIS(Zf)/K562-CTCFL-ChIP-Seq(GSE32465)/Homer	1e-18	-42.79	0	14	0.0017	0	0
20		bZIP:IRF(bZIP,IRF)/Th17-BatF-ChIP-Seq(GSE39756)/Homer	1e-18	-42.79	0	14	0.0017	0	0
21		NFkB-p65(RHD)/GM12787-p65-ChIP-Seq(GSE19485)/Homer	1e-18	-42.78	0	33	0.004	15	0.0005
22		ERE(NR),IR3/MCF7-ERa-ChIP-Seq(Unpublished)/Homer	1e-17	-39.73	0	18	0.0022	3.5	0.0001
23		Nanog(Homeobox)/mES-Nanog-ChIP-Seq(GSE11724)/Homer	1e-17	-39.38	0	139	0.0169	211.5	0.0075
24		THRa(NR)/C17.2-THRa-ChIP-Seq(GSE38347)/Homer	1e-16	-37.63	0	19	0.0023	4.3	0.0002
25		MafA(bZIP)/Islet-MafA-ChIP-Seq(GSE30298)/Homer	1e-15	-35.53	0	55	0.0067	50	0.0018
26		Stat3+il21(Stat)/CD4-Stat3-ChIP-Seq(GSE19198)/Homer	1e-14	-34.46	0	34	0.0041	20.1	0.0007
27		PRDM9(Zf)/Testis-DMC1-ChIP-Seq(GSE35498)/Homer	1e-14	-32.92	0	20	0.0024	6.7	0.0002
28		MafK(bZIP)/C2C12-MafK-ChIP-Seq(GSE36030)/Homer	1e-13	-32.05	0	23	0.0028	9.9	0.0003
29		Tlx?(NR)/NPC-H3K4me1-ChIP-Seq(GSE16256)/Homer	1e-13	-31.93	0	31	0.0038	18.6	0.0007
30		NF-E2(bZIP)/K562-NFE2-ChIP-Seq(GSE31477)/Homer	1e-13	-31.38	0	11	0.0013	0.4	0
31		Foxo1(Forkhead)/RAW-Foxo1-ChIP-Seq(Fan et al.)/Homer	1e-13	-30.59	0	92	0.0112	130.3	0.0046
32		STAT4(Stat)/CD4-Stat4-ChIP-Seq(GSE22104)/Homer	1e-12	-29.89	0	46	0.0056	43	0.0015
33		Rbpj1(?)/Panc1-Rbpj1-ChIP-Seq(GSE47459)/Homer	1e-12	-27.84	0	70	0.0085	90.5	0.0032
34		ETS:E-box(ETS,bHLH)/HPC7-Scl-ChIP-Seq(GSE22178)/Homer	1e-12	-27.75	0	10	0.0012	2	0.0001
35		VDR(NR),DR3/GM10855-VDR+vitD-ChIP-Seq(GSE22484)/Homer	1e-12	-27.75	0	10	0.0012	0	0
36		STAT5(Stat)/mCD4+-Stat5-ChIP-Seq(GSE12346)/Homer	1e-10	-24.36	0	22	0.0027	12.9	0.0005
37		EWS:ERG-fusion(ETS)/CADO_ES1-EWS:ERG-ChIP-Seq(SRA014231)/Homer	1e-10	-24.34	0	34	0.0041	29	0.001
38		ARE(NR)/LNCAP-AR-ChIP-Seq(GSE27824)/Homer	1e-10	-24.2	0	9	0.0011	0	0
39		IRF1(IRF)/PBMC-IRF1-ChIP-Seq(GSE43036)/Homer	1e-10	-24.2	0	9	0.0011	0.9	0
40		STAT1(Stat)/HelaS3-STAT1-ChIP-Seq(GSE12782)/Homer	1e-10	-24.19	0	14	0.0017	4.1	0.0001
41		FOXP1(Forkhead)/H9-FOXP1-ChIP-Seq(GSE31006)/Homer	1e-10	-23.45	0	16	0.0019	6.9	0.0002
42		Mef2c(MADS)/GM12878-Mef2c-ChIP-Seq(GSE32465)/Homer	1e-10	-23.45	0	16	0.0019	6.8	0.0002
43		STAT6(Stat)/Macrophage-Stat6-ChIP-Seq(GSE38377)/Homer	1e-10	-23.26	0	23	0.0028	14.6	0.0005
44		ERG(ETS)/VCaP-ERG-ChIP-Seq(GSE14097)/Homer	1e-09	-22.92	0	80	0.0097	123.7	0.0044
45		Eomes(T-box)/H9-Eomes-ChIP-Seq(GSE26097)/Homer	1e-09	-22.14	0	71	0.0086	105.7	0.0037
46		Egr2(Zf)/Thymocytes-Egr2-ChIP-Seq(GSE34254)/Homer	1e-09	-21.86	0	19	0.0023	10.3	0.0004
47		STAT6(Stat)/CD4-Stat6-ChIP-Seq(GSE22104)/Homer	1e-09	-21.38	0	17	0.0021	8.9	0.0003
48		Brachyury(T-box)/Mesoendoderm-Brachyury-ChIP-exo(GSE54963)/Homer	1e-09	-20.76	0	8	0.001	0	0
49		HNF4a(NR),DR1/HepG2-HNF4a-ChIP-Seq(GSE25021)/Homer	1e-09	-20.76	0	8	0.001	0	0
50		HOXA2(Homeobox)/mES-Hoxa2-ChIP-Seq(Donaldson et al.)/Homer	1e-09	-20.76	0	8	0.001	2	0.0001
51		PAX5(Paired,Homeobox),condensed/GM12878-PAX5-ChIP-Seq(GSE32465)/Homer	1e-09	-20.76	0	8	0.001	0.3	0
52		ETS1(ETS)/Jurkat-ETS1-ChIP-Seq(GSE17954)/Homer	1e-08	-20.6	0	61	0.0074	87.5	0.0031
53		Sox10(HMG)/SciaticNerve-Sox3-ChIP-Seq(GSE35132)/Homer	1e-08	-20.27	0	40	0.0049	45.1	0.0016
54		Fli1(ETS)/CD8-FLI-ChIP-Seq(GSE20898)/Homer	1e-08	-20.18	0	53	0.0064	71.2	0.0025
55		CEBP:AP1(bZIP)/ThioMac-CEBPb-ChIP-Seq(GSE21512)/Homer	1e-08	-19.73	0	27	0.0033	23.6	0.0008
56		ETV1(ETS)/GIST48-ETV1-ChIP-Seq(GSE22441)/Homer	1e-08	-19.7	0	69	0.0084	107.9	0.0038
57		TEAD(TEA)/Fibroblast-PU.1-ChIP-Seq(Unpublished)/Homer	1e-08	-19.62	0	23	0.0028	17.4	0.0006
58		Hoxb4(Homeobox)/ES-Hoxb4-ChIP-Seq(GSE34014)/Homer	1e-08	-19.06	0	14	0.0017	6.1	0.0002
59		GABPA(ETS)/Jurkat-GABPa-ChIP-Seq(GSE17954)/Homer	1e-08	-18.56	0	47	0.0057	62.2	0.0022
60		AMYB(HTH)/Testes-AMYB-ChIP-Seq(GSE44588)/Homer	1e-08	-18.52	0	55	0.0067	79.6	0.0028
61		PU.1-IRF(ETS:IRF)/Bcell-PU.1-ChIP-Seq(GSE21512)/Homer	1e-07	-17.97	0	42	0.0051	53.7	0.0019
62		PRDM1(Zf)/Hela-PRDM1-ChIP-Seq(GSE31477)/Homer	1e-07	-17.77	0	16	0.0019	9.2	0.0003
63		CEBP(bZIP)/ThioMac-CEBPb-ChIP-Seq(GSE21512)/Homer	1e-07	-17.56	0	21	0.0026	16	0.0006
67		SpiB(ETS)/OCILY3-SPIB-ChIP-Seq(GSE56857)/Homer	1e-07	-17.28	0	10	0.0012	3.4	0.0001
68		FXR(NR),IR1/Liver-FXR-ChIP-Seq(Chong et al.)/Homer	1e-07	-17.17	0	14	0.0017	7.5	0.0003
69		c-Jun-CRE(bZIP)/K562-cJun-ChIP-Seq(GSE31477)/Homer	1e-07	-17.17	0	14	0.0017	7.6	0.0003
70		Sox2(HMG)/mES-Sox2-ChIP-Seq(GSE11431)/Homer	1e-07	-17.09	0	22	0.0027	18	0.0006
71		IRF4(IRF)/GM12878-IRF4-ChIP-Seq(GSE32465)/Homer	1e-07	-16.96	0	13	0.0016	6.1	0.0002
72		Sox4(HMG)/proB-Sox4-ChIP-Seq(GSE50066)/Homer	1e-07	-16.56	0	21	0.0026	17.1	0.0006
73		PU.1(ETS)/ThioMac-PU.1-ChIP-Seq(GSE21512)/Homer	1e-07	-16.51	0	27	0.0033	28	0.001
74		Gfi1b(Zf)/HPC7-Gfi1b-ChIP-Seq(GSE22178)/Homer	1e-07	-16.16	0	25	0.003	24.1	0.0009
75		Atf2(bZIP)/3T3L1-Atf2-ChIP-Seq(GSE56872)/Homer	1e-06	-15.94	0	15	0.0018	9.2	0.0003
76		Foxh1(Forkhead)/hESC-FOXH1-ChIP-Seq(GSE29422)/Homer	1e-06	-15.94	0	15	0.0018	10	0.0004
77		BMYB(HTH)/Hela-BMYB-ChIP-Seq(GSE27030)/Homer	1e-06	-15.76	0	45	0.0055	64.5	0.0023
78		Egr1(Zf)/K562-Egr1-ChIP-Seq(GSE32465)/Homer	1e-06	-15.65	0	60	0.0073	98.7	0.0035
79		Tcf4(HMG)/Hct116-Tcf4-ChIP-Seq(SRA012054)/Homer	1e-06	-15.47	0	8	0.001	2.3	0.0001
80		Sp1(Zf)/Promoter/Homer	1e-06	-15.22	0	13	0.0016	7.3	0.0003
81		Lhx3(Homeobox)/Neuron-Lhx3-ChIP-Seq(GSE31456)/Homer	1e-06	-15.2	0	43	0.0052	61.8	0.0022
82		TEAD4(TEA)/Tropoblast-Tead4-ChIP-Seq(GSE37350)/Homer	1e-06	-14.9	0	37	0.0045	49.3	0.0017
90		EHF(ETS)/LoVo-EHF-ChIP-Seq(GSE49402)/Homer	1e-06	-14.05	0	48	0.0058	75.3	0.0027
91		Sox6(HMG)/Myotubes-Sox6-ChIP-Seq(GSE32627)/Homer	1e-06	-13.93	0	36	0.0044	49.7	0.0018
92		Stat3(Stat)/mES-Stat3-ChIP-Seq(GSE11431)/Homer	1e-05	-13.79	0	30	0.0036	37.1	0.0013
93		Gata4(Zf)/Heart-Gata4-ChIP-Seq(GSE35151)/Homer	1e-05	-13.26	0	29	0.0035	36.1	0.0013
94		Smad2(MAD)/ES-SMAD2-ChIP-Seq(GSE29422)/Homer	1e-05	-13.13	0	140	0.017	318.8	0.0113
95		MYB(HTH)/ERMYB-Myb-ChIPSeq(GSE22095)/Homer	1e-05	-12.77	0	59	0.0072	105.7	0.0037
96		RXR(NR),DR1/3T3L1-RXR-ChIP-Seq(GSE13511)/Homer	1e-05	-12.74	0	29	0.0035	37.7	0.0013
97		EWS:FLI1-fusion(ETS)/SK_N_MC-EWS:FLI1-ChIP-Seq(SRA014231)/Homer	1e-05	-12.74	0	27	0.0033	33.9	0.0012
98		E2F6(E2F)/Hela-E2F6-ChIP-Seq(GSE31477)/Homer	1e-05	-12.25	0	29	0.0035	38.9	0.0014
99		PPARE(NR),DR1/3T3L1-Pparg-ChIP-Seq(GSE13511)/Homer	1e-05	-12.23	0	25	0.003	30.9	0.0011
100		Arnt:Ahr(bHLH)/MCF7-Arnt-ChIP-Seq(Lo et al.)/Homer	1e-05	-12.06	0	34	0.0041	49.6	0.0018
101		HOXD13(Homeobox)/Chicken-Hoxd13-ChIP-Seq(GSE38910)/Homer	1e-05	-11.96	0	20	0.0024	21.6	0.0008
102		MyoD(bHLH)/Myotube-MyoD-ChIP-Seq(GSE21614)/Homer	1e-05	-11.91	0	52	0.0063	91	0.0032
103		Nkx6.1(Homeobox)/Islet-Nkx6.1-ChIP-Seq(GSE40975)/Homer	1e-05	-11.69	0	77	0.0094	155.7	0.0055
105		Atf4(bZIP)/MEF-Atf4-ChIP-Seq(GSE35681)/Homer	1e-05	-11.56	0	11	0.0013	7.1	0.0003
106		CHR(?)/Hela-CellCycle-Expression/Homer	1e-05	-11.56	0	11	0.0013	7	0.0002
107		Rfx1(HTH)/NPC-H3K4me1-ChIP-Seq(GSE16256)/Homer	1e-05	-11.56	0	11	0.0013	7.6	0.0003
108		Ets1-distal(ETS)/CD4+-PolII-ChIP-Seq(Barski et al.)/Homer	1e-05	-11.56	0	18	0.0022	18.4	0.0006
109		Cdx2(Homeobox)/mES-Cdx2-ChIP-Seq(GSE14586)/Homer	0.0001	-11.5	0	15	0.0018	14	0.0005
110		KLF5(Zf)/LoVo-KLF5-ChIP-Seq(GSE49402)/Homer	0.0001	-11.31	0	82	0.01	170.9	0.006
116		ELF5(ETS)/T47D-ELF5-ChIP-Seq(GSE30407)/Homer	0.0001	-11.16	0	25	0.003	32.2	0.0011
117		FOXA1(Forkhead)/LNCAP-FOXA1-ChIP-Seq(GSE27824)/Homer	0.0001	-10.37	0.0001	28	0.0034	40.4	0.0014
119		MITF(bHLH)/MastCells-MITF-ChIP-Seq(GSE48085)/Homer	0.0001	-10.15	0.0001	40	0.0049	68.9	0.0024
120		Elk4(ETS)/Hela-Elk4-ChIP-Seq(GSE31477)/Homer	0.0001	-10.15	0.0001	24	0.0029	32.8	0.0012
121		Unknown(Homeobox)/Limb-p300-ChIP-Seq/Homer	0.0001	-10.1	0.0001	14	0.0017	13.1	0.0005
123		Atoh1(bHLH)/Cerebellum-Atoh1-ChIP-Seq(GSE22111)/Homer	0.001	-9.138	0.0002	51	0.0062	99.7	0.0035
124		TATA-Box(TBP)/Promoter/Homer	0.001	-9.118	0.0002	22	0.0027	30.6	0.0011
125		Elk1(ETS)/Hela-Elk1-ChIP-Seq(GSE31477)/Homer	0.001	-9.071	0.0002	27	0.0033	41.6	0.0015
126		Gata1(Zf)/K562-GATA1-ChIP-Seq(GSE18829)/Homer	0.001	-9.022	0.0003	19	0.0023	24.5	0.0009
127		Foxa2(Forkhead)/Liver-Foxa2-ChIP-Seq(GSE25694)/Homer	0.001	-9.021	0.0003	18	0.0022	22.4	0.0008
128		Ascl1(bHLH)/NeuralTubes-Ascl1-ChIP-Seq(GSE55840)/Homer	0.001	-8.587	0.0004	82	0.01	185.7	0.0066
129		E2F4(E2F)/K562-E2F4-ChIP-Seq(GSE31477)/Homer	0.001	-8.515	0.0004	19	0.0023	25	0.0009
132		RUNX2(Runt)/PCa-RUNX2-ChIP-Seq(GSE33889)/Homer	0.001	-8.096	0.0006	28	0.0034	46.8	0.0017
133		Sox3(HMG)/NPC-Sox3-ChIP-Seq(GSE33059)/Homer	0.001	-7.663	0.0009	40	0.0049	77.9	0.0027
134		Gata2(Zf)/K562-GATA2-ChIP-Seq(GSE18829)/Homer	0.001	-7.589	0.001	19	0.0023	27.8	0.001
136		Lhx2(Homeobox)/HFSC-Lhx2-ChIP-Seq(GSE48068)/Homer	0.01	-6.701	0.0024	29	0.0035	53.5	0.0019
137		TEAD2(TEA)/Py2T-Tead2-ChIP-Seq(GSE55709)/Homer	0.01	-6.671	0.0024	18	0.0022	28	0.001
139		Rfx5(HTH)/GM12878-Rfx5-ChIP-Seq(GSE31477)/Homer	0.01	-6.428	0.0031	15	0.0018	21.3	0.0008
145		Esrrb(NR)/mES-Esrrb-ChIP-Seq(GSE11431)/Homer	0.01	-6.084	0.0042	16	0.0019	24.2	0.0009
146		RUNX1(Runt)/Jurkat-RUNX1-ChIP-Seq(GSE29180)/Homer	0.01	-5.954	0.0047	31	0.0038	61.2	0.0022
154		Atf7(bZIP)/3T3L1-Atf7-ChIP-Seq(GSE56872)/Homer	0.01	-5.694	0.0058	16	0.0019	25.4	0.0009
155		c-Myc(bHLH)/LNCAP-cMyc-ChIP-Seq(Unpublished)/Homer	0.01	-5.618	0.0062	23	0.0028	42.2	0.0015
156		Atf1(bZIP)/K562-ATF1-ChIP-Seq(GSE31477)/Homer	0.01	-5.483	0.007	24	0.0029	45.3	0.0016
157		NFY(CCAAT)/Promoter/Homer	0.01	-5.45	0.0072	17	0.0021	28.6	0.001
158		SPDEF(ETS)/VCaP-SPDEF-ChIP-Seq(SRA014231)/Homer	0.01	-5.218	0.0091	43	0.0052	97.6	0.0034
159		Max(bHLH)/K562-Max-ChIP-Seq(GSE31477)/Homer	0.01	-5.206	0.0091	22	0.0027	42	0.0015
160		FOXA1(Forkhead)/MCF7-FOXA1-ChIP-Seq(GSE26831)/Homer	0.01	-5.117	0.0099	17	0.0021	29.2	0.001
161		NeuroD1(bHLH)/Islet-NeuroD1-ChIP-Seq(GSE30298)/Homer	0.01	-4.984	0.0112	36	0.0044	79.7	0.0028
162		E2F1(E2F)/Hela-E2F1-ChIP-Seq(GSE22478)/Homer	0.01	-4.888	0.0123	12	0.0015	18.5	0.0007

### Sheet: Class-II
Rank	Motif	Name	P-value	log P-pvalue	q-value (Benjamini)	# Target Sequences with Motif	% of Targets Sequences with Motif	# Background Sequences with Motif	% of Background Sequences with Motif
1		Fra1(bZIP)/BT549-Fra1-ChIP-Seq(GSE46166)/Homer	1e-2097	-4829	0	5464	0.152	1019.6	0.0297
2		Atf3(bZIP)/GBM-ATF3-ChIP-Seq(GSE33912)/Homer	1e-2065	-4755	0	5867	0.1633	1202.2	0.035
3		BATF(bZIP)/Th17-BATF-ChIP-Seq(GSE39756)/Homer	1e-1962	-4518	0	5699	0.1586	1191	0.0347
4		Fosl2(bZIP)/3T3L1-Fosl2-ChIP-Seq(GSE56872)/Homer	1e-1890	-4353	0	4299	0.1196	678.1	0.0197
5		AP-1(bZIP)/ThioMac-PU.1-ChIP-Seq(GSE21512)/Homer	1e-1799	-4145	0	5965	0.166	1415	0.0412
6		Jun-AP1(bZIP)/K562-cJun-ChIP-Seq(GSE31477)/Homer	1e-1793	-4131	0	3564	0.0992	470.3	0.0137
7		CTCF(Zf)/CD4+-CTCF-ChIP-Seq(Barski et al.)/Homer	1e-1641	-3779	0	3269	0.091	431.4	0.0126
8		BORIS(Zf)/K562-CTCFL-ChIP-Seq(GSE32465)/Homer	1e-1125	-2592	0	4274	0.1189	1115.4	0.0325
9		Bach2(bZIP)/OCILy7-Bach2-ChIP-Seq(GSE44420)/Homer	1e-906	-2088	0	2329	0.0648	412.1	0.012
10		Sp1(Zf)/Promoter/Homer	1e-822	-1894	0	6341	0.1764	2643.4	0.0769
11		NFY(CCAAT)/Promoter/Homer	1e-631	-1454	0	4704	0.1309	1900.9	0.0553
12		Fli1(ETS)/CD8-FLI-ChIP-Seq(GSE20898)/Homer	1e-538	-1239	0	7637	0.2125	4110.8	0.1196
13		Elk4(ETS)/Hela-Elk4-ChIP-Seq(GSE31477)/Homer	1e-534	-1232	0	5386	0.1499	2511.7	0.0731
14		Elk1(ETS)/Hela-Elk1-ChIP-Seq(GSE31477)/Homer	1e-481	-1110	0	5327	0.1482	2577.7	0.075
15		ELF1(ETS)/Jurkat-ELF1-ChIP-Seq(SRA014231)/Homer	1e-427	-983.8	0	4870	0.1355	2376.1	0.0691
16		ETS(ETS)/Promoter/Homer	1e-424	-977.6	0	3405	0.0947	1411.6	0.0411
17		ETS1(ETS)/Jurkat-ETS1-ChIP-Seq(GSE17954)/Homer	1e-384	-884.2	0	6254	0.174	3481.2	0.1013
18		GABPA(ETS)/Jurkat-GABPa-ChIP-Seq(GSE17954)/Homer	1e-382	-880.2	0	5982	0.1665	3283.2	0.0955
19		ETV1(ETS)/GIST48-ETV1-ChIP-Seq(GSE22441)/Homer	1e-342	-788.6	0	7791	0.2168	4797.7	0.1396
20		NF-E2(bZIP)/K562-NFE2-ChIP-Seq(GSE31477)/Homer	0	-710.1	0	715	0.0199	111.6	0.0032
21		Bach1(bZIP)/K562-Bach1-ChIP-Seq(GSE31477)/Homer	1e-307	-707.6	0	607	0.0169	77.8	0.0023
22		NRF1(NRF)/MCF7-NRF1-ChIP-Seq(Unpublished)/Homer	1e-305	-703.6	0	2865	0.0797	1271.2	0.037
25		GFY-Staf(?,Zf)/Promoter/Homer	1e-267	-616.5	0	1091	0.0304	292.8	0.0085
26		CRE(bZIP)/Promoter/Homer	1e-261	-601.8	0	2083	0.058	852	0.0248
27		EWS:FLI1-fusion(ETS)/SK_N_MC-EWS:FLI1-ChIP-Seq(SRA014231)/Homer	1e-251	-578.5	0	3588	0.0998	1882.8	0.0548
28		NRF(NRF)/Promoter/Homer	1e-248	-571.5	0	2645	0.0736	1237.2	0.036
29		Atf2(bZIP)/3T3L1-Atf2-ChIP-Seq(GSE56872)/Homer	1e-235	-542.8	0	2168	0.0603	949.7	0.0276
30		JunD(bZIP)/K562-JunD-ChIP-Seq/Homer	1e-224	-515.8	0	900	0.025	238.1	0.0069
31		Stat3(Stat)/mES-Stat3-ChIP-Seq(GSE11431)/Homer	1e-223	-514.1	0	2720	0.0757	1341	0.039
32		c-Jun-CRE(bZIP)/K562-cJun-ChIP-Seq(GSE31477)/Homer	1e-221	-509.8	0	1952	0.0543	837.9	0.0244
33		Nrf2(bZIP)/Lymphoblast-Nrf2-ChIP-Seq(GSE37589)/Homer	1e-220	-508.6	0	573	0.0159	101	0.0029
34		GFY(?)/Promoter/Homer	1e-217	-501.6	0	1019	0.0284	302.1	0.0088
35		MafK(bZIP)/C2C12-MafK-ChIP-Seq(GSE36030)/Homer	1e-214	-494.4	0	1493	0.0415	567.2	0.0165
37		Stat3+il21(Stat)/CD4-Stat3-ChIP-Seq(GSE19198)/Homer	1e-178	-410.9	0	3010	0.0838	1660.8	0.0483
38		Atf7(bZIP)/3T3L1-Atf7-ChIP-Seq(GSE56872)/Homer	1e-175	-403.6	0	2805	0.0781	1520.4	0.0442
39		RFX(HTH)/K562-RFX3-ChIP-Seq(SRA012198)/Homer	1e-168	-388.2	0	901	0.0251	292.5	0.0085
40		NFAT:AP1(RHD,bZIP)/Jurkat-NFATC1-ChIP-Seq(Jolma et al.)/Homer	1e-167	-386.1	0	758	0.0211	219.2	0.0064
41		Rfx2(HTH)/LoVo-RFX2-ChIP-Seq(GSE49402)/Homer	1e-166	-383.7	0	921	0.0256	305.5	0.0089
42		STAT4(Stat)/CD4-Stat4-ChIP-Seq(GSE22104)/Homer	1e-164	-378.4	0	3222	0.0897	1859.4	0.0541
43		YY1(Zf)/Promoter/Homer	1e-160	-368.9	0	920	0.0256	312.6	0.0091
44		ELF5(ETS)/T47D-ELF5-ChIP-Seq(GSE30407)/Homer	1e-153	-353.2	0	3415	0.095	2041.7	0.0594
45		Atf1(bZIP)/K562-ATF1-ChIP-Seq(GSE31477)/Homer	1e-151	-349.9	0	3440	0.0957	2066	0.0601
47		EWS:ERG-fusion(ETS)/CADO_ES1-EWS:ERG-ChIP-Seq(SRA014231)/Homer	1e-138	-319.9	0	2755	0.0767	1592	0.0463
48		Rfx5(HTH)/GM12878-Rfx5-ChIP-Seq(GSE31477)/Homer	1e-136	-314.6	0	1678	0.0467	825.3	0.024
49		Klf4(Zf)/mES-Klf4-ChIP-Seq(GSE11431)/Homer	1e-135	-312.1	0	3314	0.0922	2027	0.059
50		TEAD(TEA)/Fibroblast-PU.1-ChIP-Seq(Unpublished)/Homer	1e-133	-307.3	0	2457	0.0684	1387.6	0.0404
51		TEAD4(TEA)/Tropoblast-Tead4-ChIP-Seq(GSE37350)/Homer	1e-133	-306.4	0	3408	0.0948	2109	0.0614
52		Rfx1(HTH)/NPC-H3K4me1-ChIP-Seq(GSE16256)/Homer	1e-132	-305.7	0	1245	0.0346	548	0.0159
53		STAT5(Stat)/mCD4+-Stat5-ChIP-Seq(GSE12346)/Homer	1e-131	-302.4	0	1244	0.0346	549.2	0.016
54		E-box(bHLH)/Promoter/Homer	1e-131	-301.9	0	826	0.023	296.5	0.0086
55		NFAT(RHD)/Jurkat-NFATC1-ChIP-Seq(Jolma et al.)/Homer	1e-130	-299.6	0	2547	0.0709	1464.8	0.0426
57		STAT1(Stat)/HelaS3-STAT1-ChIP-Seq(GSE12782)/Homer	1e-126	-290.3	0	1117	0.0311	478.1	0.0139
59		CArG(MADS)/PUER-Srf-ChIP-Seq(Sullivan et al.)/Homer	1e-114	-263.1	0	1130	0.0314	508.2	0.0148
61		NF1(CTF)/LNCAP-NF1-ChIP-Seq(Unpublished)/Homer	1e-105	-242.4	0	2386	0.0664	1426.7	0.0415
62		Egr2(Zf)/Thymocytes-Egr2-ChIP-Seq(GSE34254)/Homer	1e-102	-235.7	0	1940	0.054	1102.6	0.0321
63		X-box(HTH)/NPC-H3K4me1-ChIP-Seq(GSE16256)/Homer	1e-101	-234.6	0	701	0.0195	264.4	0.0077
64		PU.1(ETS)/ThioMac-PU.1-ChIP-Seq(GSE21512)/Homer	1e-82	-189.9	0	2134	0.0594	1317.8	0.0383
65		Ets1-distal(ETS)/CD4+-PolII-ChIP-Seq(Barski et al.)/Homer	1e-81	-186.8	0	1329	0.037	721.4	0.021
66		USF1(bHLH)/GM12878-Usf1-ChIP-Seq(GSE32465)/Homer	1e-78	-181.8	0	2254	0.0627	1424.9	0.0415
67		TEAD2(TEA)/Py2T-Tead2-ChIP-Seq(GSE55709)/Homer	1e-71	-165.1	0	2026	0.0564	1277	0.0372
69		ZBTB33(Zf)/GM12878-ZBTB33-ChIP-Seq(GSE32465)/Homer	1e-67	-155.1	0	612	0.017	265.9	0.0077
70		GRE(NR),IR3/A549-GR-ChIP-Seq(GSE32465)/Homer	1e-63	-145.8	0	633	0.0176	286.2	0.0083
73		HOXA9(Homeobox)/HSC-Hoxa9-ChIP-Seq(GSE33509)/Homer	1e-62	-143.6	0	1545	0.043	942.2	0.0274
74		GRE(NR),IR3/RAW264.7-GRE-ChIP-Seq(Unpublished)/Homer	1e-61	-140.5	0	946	0.0263	504.1	0.0147
77		Hoxc9(Homeobox)/Ainv15-Hoxc9-ChIP-Seq(GSE21812)/Homer	1e-55	-128.2	0	1166	0.0324	681	0.0198
78		Atf4(bZIP)/MEF-Atf4-ChIP-Seq(GSE35681)/Homer	1e-55	-127.1	0	884	0.0246	476.4	0.0139
81		FOXP1(Forkhead)/H9-FOXP1-ChIP-Seq(GSE31006)/Homer	1e-52	-120.5	0	1058	0.0294	611.5	0.0178
82		E2F(E2F)/Hela-CellCycle-Expression/Homer	1e-51	-117.9	0	497	0.0138	222.7	0.0065
83		GFX(?)/Promoter/Homer	1e-48	-111.7	0	284	0.0079	99	0.0029
84		NFkB-p65-Rel(RHD)/ThioMac-LPS-Expression(GSE23622)/Homer	1e-45	-105	0	321	0.0089	123.6	0.0036
85		Unknown(Homeobox)/Limb-p300-ChIP-Seq/Homer	1e-45	-104.8	0	1344	0.0374	854.4	0.0249
90		E2F7(E2F)/Hela-E2F7-ChIP-Seq(GSE32673)/Homer	1e-41	-96.11	0	1138	0.0317	710.9	0.0207
92		SpiB(ETS)/OCILY3-SPIB-ChIP-Seq(GSE56857)/Homer	1e-40	-93.8	0	968	0.0269	584.1	0.017
94		Chop(bZIP)/MEF-Chop-ChIP-Seq(GSE35681)/Homer	1e-38	-88.11	0	679	0.0189	378.5	0.011
96		IRF2(IRF)/Erythroblas-IRF2-ChIP-Seq(GSE36985)/Homer	1e-36	-83.69	0	362	0.0101	164.1	0.0048
98		ETS:RUNX(ETS,Runt)/Jurkat-RUNX1-ChIP-Seq(GSE17954)/Homer	1e-34	-78.61	0	555	0.0154	301.9	0.0088
104		NF1:FOXA1(CTF,Forkhead)/LNCAP-FOXA1-ChIP-Seq(GSE27824)/Homer	1e-26	-62.01	0	184	0.0051	70.7	0.0021
108		IRF1(IRF)/PBMC-IRF1-ChIP-Seq(GSE43036)/Homer	1e-24	-56.74	0	371	0.0103	197	0.0057
110		CTCF-SatelliteElement(Zf?)/CD4+-CTCF-ChIP-Seq(Barski et al.)/Homer	1e-20	-47.85	0	96	0.0027	29.5	0.0009
112		Tcfcp2l1(CP2)/mES-Tcfcp2l1-ChIP-Seq(GSE11431)/Homer	1e-19	-44.51	0	555	0.0154	352.6	0.0103
115		ISRE(IRF)/ThioMac-LPS-Expression(GSE23622)/Homer	1e-17	-40.58	0	193	0.0054	92.2	0.0027
141		REST-NRSF(Zf)/Jurkat-NRSF-ChIP-Seq/Homer	0.0001	-11.39	0	82	0.0023	47.2	0.0014

### Sheet: Class-III
Rank	Motif	Name	P-value	log P-pvalue	q-value (Benjamini)	# Target Sequences with Motif	% of Targets Sequences with Motif	# Background Sequences with Motif	% of Background Sequences with Motif
1		CTCF(Zf)/CD4+-CTCF-ChIP-Seq(Barski et al.)/Homer	1e-2432	-5600	0	2275	0.0447	58.7	0.0015
2		BORIS(Zf)/K562-CTCFL-ChIP-Seq(GSE32465)/Homer	1e-1910	-4399	0	2328	0.0458	109	0.0028
3		Atf3(bZIP)/GBM-ATF3-ChIP-Seq(GSE33912)/Homer	1e-1303	-3001	0	2840	0.0559	332.7	0.0085
4		BATF(bZIP)/Th17-BATF-ChIP-Seq(GSE39756)/Homer	1e-1250	-2879	0	2769	0.0545	330.8	0.0085
5		Fra1(bZIP)/BT549-Fra1-ChIP-Seq(GSE46166)/Homer	1e-1239	-2853	0	2587	0.0509	286.6	0.0073
6		Fosl2(bZIP)/3T3L1-Fosl2-ChIP-Seq(GSE56872)/Homer	1e-1218	-2805	0	1894	0.0373	136.6	0.0035
7		AP-1(bZIP)/ThioMac-PU.1-ChIP-Seq(GSE21512)/Homer	1e-1212	-2791	0	2889	0.0568	376.6	0.0096
8		Jun-AP1(bZIP)/K562-cJun-ChIP-Seq(GSE31477)/Homer	1e-1108	-2553	0	1528	0.0301	89.5	0.0023
9		TEAD(TEA)/Fibroblast-PU.1-ChIP-Seq(Unpublished)/Homer	1e-616	-1419	0	2011	0.0396	359.8	0.0092
10		TEAD4(TEA)/Tropoblast-Tead4-ChIP-Seq(GSE37350)/Homer	1e-538	-1239	0	2363	0.0465	539.2	0.0138
11		Bach2(bZIP)/OCILy7-Bach2-ChIP-Seq(GSE44420)/Homer	1e-523	-1205	0	955	0.0188	87.7	0.0022
12		TEAD2(TEA)/Py2T-Tead2-ChIP-Seq(GSE55709)/Homer	1e-376	-866.9	0	1570	0.0309	343.4	0.0088
13		NF1(CTF)/LNCAP-NF1-ChIP-Seq(Unpublished)/Homer	1e-310	-714.8	0	1108	0.0218	213.9	0.0055
14		GRE(NR),IR3/RAW264.7-GRE-ChIP-Seq(Unpublished)/Homer	1e-250	-575.9	0	719	0.0141	113.2	0.0029
15		ARE(NR)/LNCAP-AR-ChIP-Seq(GSE27824)/Homer	1e-211	-487.4	0	689	0.0136	122.4	0.0031
16		Atf2(bZIP)/3T3L1-Atf2-ChIP-Seq(GSE56872)/Homer	1e-184	-426	0	729	0.0143	152.6	0.0039
17		GRE(NR),IR3/A549-GR-ChIP-Seq(GSE32465)/Homer	1e-181	-417.7	0	462	0.0091	64.8	0.0017
18		c-Jun-CRE(bZIP)/K562-cJun-ChIP-Seq(GSE31477)/Homer	1e-156	-360.9	0	706	0.0139	163.7	0.0042
19		NFAT(RHD)/Jurkat-NFATC1-ChIP-Seq(Jolma et al.)/Homer	1e-155	-358.7	0	1187	0.0233	378.6	0.0097
20		STAT4(Stat)/CD4-Stat4-ChIP-Seq(GSE22104)/Homer	1e-154	-355.8	0	1276	0.0251	423.1	0.0108
21		Atf7(bZIP)/3T3L1-Atf7-ChIP-Seq(GSE56872)/Homer	1e-150	-347.4	0	953	0.0187	274.4	0.007
22		Tlx?(NR)/NPC-H3K4me1-ChIP-Seq(GSE16256)/Homer	1e-147	-338.9	0	929	0.0183	267.6	0.0069
23		Atf1(bZIP)/K562-ATF1-ChIP-Seq(GSE31477)/Homer	1e-132	-305.8	0	1122	0.0221	376.9	0.0097
24		Bcl6(Zf)/Liver-Bcl6-ChIP-Seq(GSE31578)/Homer	1e-132	-305.3	0	1786	0.0351	727.6	0.0186
25		NF1-halfsite(CTF)/LNCaP-NF1-ChIP-Seq(Unpublished)/Homer	1e-128	-296.8	0	2990	0.0588	1440.7	0.0369
26		NF-E2(bZIP)/K562-NFE2-ChIP-Seq(GSE31477)/Homer	1e-128	-295.5	0	297	0.0058	37.2	0.001
27		Foxo1(Forkhead)/RAW-Foxo1-ChIP-Seq(Fan et al.)/Homer	1e-126	-291.4	0	2605	0.0512	1214.3	0.0311
28		HOXD13(Homeobox)/Chicken-Hoxd13-ChIP-Seq(GSE38910)/Homer	1e-124	-286.1	0	1280	0.0252	469.4	0.012
29		Fli1(ETS)/CD8-FLI-ChIP-Seq(GSE20898)/Homer	1e-119	-274.3	0	1525	0.03	609.7	0.0156
30		STAT1(Stat)/HelaS3-STAT1-ChIP-Seq(GSE12782)/Homer	1e-112	-259.4	0	442	0.0087	92.1	0.0024
31		Unknown(Homeobox)/Limb-p300-ChIP-Seq/Homer	1e-110	-253.6	0	820	0.0161	258.8	0.0066
32		MafK(bZIP)/C2C12-MafK-ChIP-Seq(GSE36030)/Homer	1e-109	-252.4	0	583	0.0115	151.9	0.0039
33		Rfx2(HTH)/LoVo-RFX2-ChIP-Seq(GSE49402)/Homer	1e-108	-250.3	0	223	0.0044	24.1	0.0006
34		Stat3+il21(Stat)/CD4-Stat3-ChIP-Seq(GSE19198)/Homer	1e-108	-249.7	0	994	0.0196	346.2	0.0089
35		CEBP:AP1(bZIP)/ThioMac-CEBPb-ChIP-Seq(GSE21512)/Homer	1e-107	-247.9	0	1033	0.0203	367.8	0.0094
37		Bach1(bZIP)/K562-Bach1-ChIP-Seq(GSE31477)/Homer	1e-102	-235.9	0	270	0.0053	39.2	0.001
38		STAT5(Stat)/mCD4+-Stat5-ChIP-Seq(GSE12346)/Homer	1e-102	-235.8	0	477	0.0094	113.2	0.0029
39		Cdx2(Homeobox)/mES-Cdx2-ChIP-Seq(GSE14586)/Homer	1e-98	-227.8	0	933	0.0184	329.5	0.0084
40		NFAT:AP1(RHD,bZIP)/Jurkat-NFATC1-ChIP-Seq(Jolma et al.)/Homer	1e-94	-218.3	0	303	0.006	53.8	0.0014
41		EWS:ERG-fusion(ETS)/CADO_ES1-EWS:ERG-ChIP-Seq(SRA014231)/Homer	1e-93	-215.1	0	965	0.019	354.8	0.0091
42		Stat3(Stat)/mES-Stat3-ChIP-Seq(GSE11431)/Homer	1e-90	-209.1	0	797	0.0157	272.3	0.007
43		RFX(HTH)/K562-RFX3-ChIP-Seq(SRA012198)/Homer	1e-90	-208.4	0	205	0.004	25.2	0.0006
44		Sox4(HMG)/proB-Sox4-ChIP-Seq(GSE50066)/Homer	1e-90	-207.5	0	795	0.0156	272	0.007
45		Rfx1(HTH)/NPC-H3K4me1-ChIP-Seq(GSE16256)/Homer	1e-89	-205.8	0	353	0.0069	74.3	0.0019
46		Sox6(HMG)/Myotubes-Sox6-ChIP-Seq(GSE32627)/Homer	1e-86	-199.2	0	1616	0.0318	731.5	0.0187
47		MafA(bZIP)/Islet-MafA-ChIP-Seq(GSE30298)/Homer	1e-82	-190.7	0	1335	0.0263	577.6	0.0148
48		JunD(bZIP)/K562-JunD-ChIP-Seq/Homer	1e-82	-190	0	209	0.0041	29	0.0007
49		EHF(ETS)/LoVo-EHF-ChIP-Seq(GSE49402)/Homer	1e-80	-186.3	0	1693	0.0333	791.5	0.0203
50		STAT6(Stat)/Macrophage-Stat6-ChIP-Seq(GSE38377)/Homer	1e-80	-185.4	0	566	0.0111	173.2	0.0044
51		Nrf2(bZIP)/Lymphoblast-Nrf2-ChIP-Seq(GSE37589)/Homer	1e-80	-184.3	0	235	0.0046	38.9	0.001
52		ETS1(ETS)/Jurkat-ETS1-ChIP-Seq(GSE17954)/Homer	1e-79	-183.6	0	1490	0.0293	674.2	0.0173
53		ERG(ETS)/VCaP-ERG-ChIP-Seq(GSE14097)/Homer	1e-77	-179	0	2176	0.0428	1095.6	0.0281
54		Atf4(bZIP)/MEF-Atf4-ChIP-Seq(GSE35681)/Homer	1e-76	-176.7	0	492	0.0097	143.8	0.0037
55		Sox10(HMG)/SciaticNerve-Sox3-ChIP-Seq(GSE35132)/Homer	1e-76	-176.5	0	1610	0.0317	753.2	0.0193
56		X-box(HTH)/NPC-H3K4me1-ChIP-Seq(GSE16256)/Homer	1e-70	-162.8	0	224	0.0044	39.1	0.001
57		Chop(bZIP)/MEF-Chop-ChIP-Seq(GSE35681)/Homer	1e-68	-156.9	0	392	0.0077	107.4	0.0028
58		STAT6(Stat)/CD4-Stat6-ChIP-Seq(GSE22104)/Homer	1e-67	-154.5	0	513	0.0101	164.8	0.0042
59		Mef2c(MADS)/GM12878-Mef2c-ChIP-Seq(GSE32465)/Homer	1e-65	-151.2	0	682	0.0134	251.6	0.0064
60		ETV1(ETS)/GIST48-ETV1-ChIP-Seq(GSE22441)/Homer	1e-65	-149.8	0	1842	0.0362	929.3	0.0238
61		GABPA(ETS)/Jurkat-GABPa-ChIP-Seq(GSE17954)/Homer	1e-62	-143.7	0	1201	0.0236	548.3	0.014
62		REST-NRSF(Zf)/Jurkat-NRSF-ChIP-Seq/Homer	1e-59	-137.5	0	99	0.0019	8.1	0.0002
63		NFY(CCAAT)/Promoter/Homer	1e-58	-135.6	0	788	0.0155	320.1	0.0082
64		Sp1(Zf)/Promoter/Homer	1e-58	-133.9	0	483	0.0095	162	0.0041
65		Sox3(HMG)/NPC-Sox3-ChIP-Seq(GSE33059)/Homer	1e-57	-132.6	0	1712	0.0337	873.6	0.0224
66		HOXA9(Homeobox)/HSC-Hoxa9-ChIP-Seq(GSE33509)/Homer	1e-57	-132.3	0	752	0.0148	303.5	0.0078
67		CRE(bZIP)/Promoter/Homer	1e-55	-128.4	0	296	0.0058	77.3	0.002
68		FOXP1(Forkhead)/H9-FOXP1-ChIP-Seq(GSE31006)/Homer	1e-55	-128.3	0	563	0.0111	205.4	0.0053
69		Elk4(ETS)/Hela-Elk4-ChIP-Seq(GSE31477)/Homer	1e-55	-127.6	0	666	0.0131	260.5	0.0067
70		Sox2(HMG)/mES-Sox2-ChIP-Seq(GSE11431)/Homer	1e-54	-125.9	0	844	0.0166	360	0.0092
71		EWS:FLI1-fusion(ETS)/SK_N_MC-EWS:FLI1-ChIP-Seq(SRA014231)/Homer	1e-53	-123.9	0	775	0.0152	323.6	0.0083
72		Elk1(ETS)/Hela-Elk1-ChIP-Seq(GSE31477)/Homer	1e-53	-123.3	0	667	0.0131	264	0.0068
73		CEBP(bZIP)/ThioMac-CEBPb-ChIP-Seq(GSE21512)/Homer	1e-51	-119.7	0	837	0.0165	362.3	0.0093
74		Foxa2(Forkhead)/Liver-Foxa2-ChIP-Seq(GSE25694)/Homer	1e-45	-104.9	0	847	0.0167	383.6	0.0098
75		CArG(MADS)/PUER-Srf-ChIP-Seq(Sullivan et al.)/Homer	1e-45	-104.1	0	561	0.011	222.3	0.0057
76		ELF5(ETS)/T47D-ELF5-ChIP-Seq(GSE30407)/Homer	1e-41	-95.57	0	905	0.0178	428.2	0.011
77		Ets1-distal(ETS)/CD4+-PolII-ChIP-Seq(Barski et al.)/Homer	1e-39	-91.33	0	423	0.0083	158.3	0.0041
79		Hoxc9(Homeobox)/Ainv15-Hoxc9-ChIP-Seq(GSE21812)/Homer	1e-39	-90.27	0	538	0.0106	221	0.0057
80		CHR(?)/Hela-CellCycle-Expression/Homer	1e-39	-89.85	0	365	0.0072	129.9	0.0033
81		bZIP:IRF(bZIP,IRF)/Th17-BatF-ChIP-Seq(GSE39756)/Homer	1e-37	-87.26	0	342	0.0067	120	0.0031
82		Mef2a(MADS)/HL1-Mef2a.biotin-ChIP-Seq(GSE21529)/Homer	1e-37	-87.12	0	658	0.0129	292.5	0.0075
85		NF1:FOXA1(CTF,Forkhead)/LNCAP-FOXA1-ChIP-Seq(GSE27824)/Homer	1e-35	-82.41	0	122	0.0024	23.3	0.0006
89		RUNX(Runt)/HPC7-Runx1-ChIP-Seq(GSE22178)/Homer	1e-31	-71.84	0	779	0.0153	382.7	0.0098
93		SpiB(ETS)/OCILY3-SPIB-ChIP-Seq(GSE56857)/Homer	1e-29	-67.66	0	260	0.0051	90.4	0.0023
95		ELF1(ETS)/Jurkat-ELF1-ChIP-Seq(SRA014231)/Homer	1e-28	-66.76	0	621	0.0122	293.9	0.0075
96		PAX3:FKHR-fusion(Paired,Homeobox)/Rh4-PAX3:FKHR-ChIP-Seq(GSE19063)/Homer	1e-28	-65.45	0	198	0.0039	62	0.0016
97		Rfx5(HTH)/GM12878-Rfx5-ChIP-Seq(GSE31477)/Homer	1e-28	-65.3	0	520	0.0102	235.6	0.006
99		Foxh1(Forkhead)/hESC-FOXH1-ChIP-Seq(GSE29422)/Homer	1e-26	-61.04	0	634	0.0125	308.5	0.0079
101		Nr5a2(NR)/Pancreas-LRH1-ChIP-Seq(GSE34295)/Homer	1e-24	-57.32	0	728	0.0143	371.6	0.0095
106		Klf4(Zf)/mES-Klf4-ChIP-Seq(GSE11431)/Homer	1e-21	-48.48	0	518	0.0102	254.6	0.0065
107		Nr5a2(NR)/mES-Nr5a2-ChIP-Seq(GSE19019)/Homer	1e-20	-46.6	0	569	0.0112	288.4	0.0074
108		IRF4(IRF)/GM12878-IRF4-ChIP-Seq(GSE32465)/Homer	1e-20	-46.07	0	328	0.0065	144.6	0.0037
110		HRE(HSF)/HepG2-HSF1-ChIP-Seq(GSE31477)/Homer	1e-19	-45.02	0	224	0.0044	87.2	0.0022
111		CEBP:CEBP(bZIP)/MEF-Chop-ChIP-Seq(GSE35681)/Homer	1e-19	-44.94	0	129	0.0025	39.9	0.001
112		RORgt(NR)/EL4-RORgt.Flag-ChIP-Seq(GSE56019)/Homer	1e-19	-44.81	0	203	0.004	76.1	0.0019
113		NFkB-p65(RHD)/GM12787-p65-ChIP-Seq(GSE19485)/Homer	1e-19	-44.58	0	475	0.0093	233.3	0.006
114		USF1(bHLH)/GM12878-Usf1-ChIP-Seq(GSE32465)/Homer	1e-19	-44.07	0	513	0.0101	257.6	0.0066
115		ETS(ETS)/Promoter/Homer	1e-19	-43.93	0	389	0.0077	182.2	0.0047
117		ETS:E-box(ETS,bHLH)/HPC7-Scl-ChIP-Seq(GSE22178)/Homer	1e-18	-42.05	0	128	0.0025	40.3	0.001
118		EKLF(Zf)/Erythrocyte-Klf1-ChIP-Seq(GSE20478)/Homer	1e-18	-41.74	0	289	0.0057	126.1	0.0032
120		Tcf4(HMG)/Hct116-Tcf4-ChIP-Seq(SRA012054)/Homer	1e-17	-40.81	0	303	0.006	135.4	0.0035
121		E2F4(E2F)/K562-E2F4-ChIP-Seq(GSE31477)/Homer	1e-16	-38.08	0	405	0.008	199.2	0.0051
123		HRE(HSF)/Striatum-HSF1-ChIP-Seq(GSE38000)/Homer	1e-15	-36.8	0	275	0.0054	123	0.0032
125		Tcfcp2l1(CP2)/mES-Tcfcp2l1-ChIP-Seq(GSE11431)/Homer	1e-14	-32.93	0	141	0.0028	53	0.0014
127		CTCF-SatelliteElement(Zf?)/CD4+-CTCF-ChIP-Seq(Barski et al.)/Homer	1e-14	-32.45	0	55	0.0011	12.5	0.0003
129		Usf2(bHLH)/C2C12-Usf2-ChIP-Seq(GSE36030)/Homer	1e-13	-32.22	0	356	0.007	177.2	0.0045
131		NRF1(NRF)/MCF7-NRF1-ChIP-Seq(Unpublished)/Homer	1e-13	-32.02	0	153	0.003	59.4	0.0015
134		NFkB-p65-Rel(RHD)/ThioMac-LPS-Expression(GSE23622)/Homer	1e-13	-30.93	0	73	0.0014	20.8	0.0005
135		Brachyury(T-box)/Mesoendoderm-Brachyury-ChIP-exo(GSE54963)/Homer	1e-13	-30.64	0	212	0.0042	93.8	0.0024
136		IRF2(IRF)/Erythroblas-IRF2-ChIP-Seq(GSE36985)/Homer	1e-12	-29.4	0	93	0.0018	30.7	0.0008
137		E-box(bHLH)/Promoter/Homer	1e-12	-28.49	0	94	0.0018	31.4	0.0008
140		ISRE(IRF)/ThioMac-LPS-Expression(GSE23622)/Homer	1e-10	-24.49	0	60	0.0012	17.4	0.0004
141		Tbx20(T-box)/Heart-Tbx20-ChIP-Seq(GSE29636)/Homer	1e-10	-24.31	0	242	0.0048	118.5	0.003
142		PAX5(Paired,Homeobox),condensed/GM12878-PAX5-ChIP-Seq(GSE32465)/Homer	1e-10	-23.75	0	144	0.0028	61.4	0.0016
143		Hoxb4(Homeobox)/ES-Hoxb4-ChIP-Seq(GSE34014)/Homer	1e-10	-23.42	0	161	0.0032	71.6	0.0018
149		IRF1(IRF)/PBMC-IRF1-ChIP-Seq(GSE43036)/Homer	1e-08	-20.4	0	99	0.0019	39.4	0.001
151		Nur77(NR)/K562-NR4A1-ChIP-Seq(GSE31363)/Homer	1e-08	-19.28	0	110	0.0022	46.4	0.0012
158		GATA(Zf),IR3/iTreg-Gata3-ChIP-Seq(GSE20898)/Homer	1e-06	-14.57	0	147	0.0029	73.3	0.0019
163		Hnf1(Homeobox)/Liver-Foxa2-Chip-Seq(GSE25694)/Homer	0.0001	-11.27	0	65	0.0013	28.5	0.0007
164		ETS:RUNX(ETS,Runt)/Jurkat-RUNX1-ChIP-Seq(GSE17954)/Homer	0.0001	-10.92	0	108	0.0021	54.1	0.0014
165		YY1(Zf)/Promoter/Homer	0.0001	-10.09	0.0001	63	0.0012	28.5	0.0007
167		E2F7(E2F)/Hela-E2F7-ChIP-Seq(GSE32673)/Homer	0.0001	-9.732	0.0001	94	0.0018	47.6	0.0012
